# Coupled Modeling of Tumor Volume and ctDNA Dynamics in HPV-Associated Anal Squamous Cell Carcinoma

**DOI:** 10.64898/2026.11.01.763528

**Authors:** Phebe M. Havor, James Jabalee, Brandon M. Huffman, James M. Cleary, Renee Brady-Nicholls

## Abstract

Response to anti-PD-1 immunotherapy in advanced HPV-associated anal squamous cell carcinoma (ASCC) varies and is assessed by infrequent imaging that lags behind tumor biology. Circulating tumor DNA (ctDNA) can be sampled frequently and reflects near-real-time tumor activity yet is rarely built into mechanistic models of treatment response. Using longitudinal tumor volume and HPV ctDNA from 26 patients treated with pembrolizumab, we found that baseline ctDNA scores tracked tumor burden but did not distinguish responders from non-responders, whereas ctDNA after one treatment cycle had a higher relative decrease in responders, six weeks before the next scan. We developed an ordinary differential equation model linking tumor volume to the ctDNA released by tumor cells. Sensitivity, identifiability, and model-selection analyses reduced it to two patient-specific parameters, proliferation and shedding rates, which reproduced individual volume and ctDNA trajectories, including a transient ctDNA spike at treatment onset. Proliferation was faster in non-responders. This framework supports model-based, ctDNA-guided monitoring of immunotherapy response.
