## Supplementary Data File for "Coupled Modeling of Tumor Volume and ctDNA Dynamics in HPV-Associated Anal Squamous Cell Carcinoma"

### Sheet: File 1
	Patient groupings
	Responder = CR, PR or SD at the most recent RECIST 1.1 assessment. Non-responder = PD at the most recent RECIST 1.1 assessment.
	Group	n	Patients	Notes
	Responders	14	1, 11, 12, 13, 15, 17, 19, 20, 24, 26, 28, 29, 30, 31	Includes 4 patients with unconfirmed SD (11, 17, 29, 30); all had SD at their most recent RECIST assessment
	Non-responders	12	4, 5, 7, 10, 14, 16, 21, 22, 23, 25, 27, 32
	Analyzed (total)	26
	Excluded (no volume data)	5	2, 3, 6, 8, 18
	Excluded (no ctDNA data)	1	9
	Enrolled	32
	ctDNA comparison sets
	Analysis	Responders	Non-responders	Patients left out
	Excluded from all ctDNA comparisons	11, 17, 24	27	11, 17, 24: undetectable at all timepoints; 27: no ctDNA samples
	Baseline to Cycle 2	9	11	26 (no Cycle 2 sample); 29 (no baseline)
	Baseline to Cycle 3	9	9	26, 29; 4, 10 (no Cycle 3 sample)
	Cycle 2 to Cycle 3	10	9	26; 4, 10
	Model fitting (File 6)	10	11	11, 17, 24, 26, 27 (no usable ctDNA series)
	Sensitivity grouping (Huffman et al.: clinical benefit = CR, PR or SD ≥ 6 months)
	Group	n	Patients	Notes
	Clinical benefit	10	1, 12, 13, 15, 19, 20, 24, 26, 28, 31
	No clinical benefit	16	4, 5, 7, 10, 11, 14, 16, 17, 21, 22, 23, 25, 27, 29, 30, 32	Unconfirmed SD (11, 17, 29, 30) counted here

### Sheet: File 2
Patient	Group	Clinical benefit (Huffman) – sensitivity	In ctDNA comparisons	C1D1 (Baseline)	C2D1 (Week 3)	C3D1 (Week 6)	△ Baseline to Cycle 2	△ Baseline to Cycle 3	△ Cycle 2 to Cycle 3	Log10 FC Baseline–C2	Log10 FC Baseline–C3	Log10 FC C2–C3	% change Baseline–C2	% change Baseline–C3	% change C2–C3	Comment
1	Responder	Clinical benefit	Yes	59242	9433	7865	-49809	-51377	-1568	-0.797941	-0.876883	-0.0789419	-84.0772	-86.7239	-16.6225
11	Responder	No clinical benefit	No	0	0	0										Excluded from ctDNA comparisons: undetectable at all timepoints; Unconfirmed SD
12	Responder	Clinical benefit	Yes	4387	292	50	-4095	-4337	-242	-1.1754	-1.9347	-0.759297	-93.344	-98.8603	-82.8767
13	Responder	Clinical benefit	Yes	110000	116228	188889	6228	78889	72661	0.0239179	0.234812	0.210894	5.66182	71.7173	62.5159
15	Responder	Clinical benefit	Yes	3	5	24	2	21	19	0.176091	0.79588	0.619789	66.6667	700	380
17	Responder	No clinical benefit	No	0												Excluded from ctDNA comparisons: undetectable at baseline; no later samples; Unconfirmed SD
19	Responder	Clinical benefit	Yes	54	61	37	7	-17	-24	0.052029	-0.160579	-0.212608	12.963	-31.4815	-39.3443
20	Responder	Clinical benefit	Yes	155	68	48	-87	-107	-20	-0.354276	-0.502929	-0.148653	-56.129	-69.0323	-29.4118
24	Responder	Clinical benefit	No	0	0	0										Excluded from ctDNA comparisons: undetectable at all timepoints
26	Responder	Clinical benefit	Yes	35046												Baseline only; no on-treatment samples
28	Responder	Clinical benefit	Yes	533	125	30	-408	-503	-95	-0.627171	-1.23618	-0.609009	-76.5478	-94.3715	-76
29	Responder	No clinical benefit	Yes		56	97			41			0.235351			73.2143	No baseline sample; Unconfirmed SD
30	Responder	No clinical benefit	Yes	9788	9254	6692	-534	-3096	-2562	-0.0243619	-0.165118	-0.140756	-5.45566	-31.6306	-27.6853	Unconfirmed SD
31	Responder	Clinical benefit	Yes	211	89	130	-122	-81	41	-0.372093	-0.209065	0.163029	-57.8199	-38.3886	46.0674
4	Non-responder	No clinical benefit	Yes	16818	50893		34075			0.480866			202.61
5	Non-responder	No clinical benefit	Yes	1317	3238	2379	1921	1062	-859	0.390496	0.256662	-0.133834	145.862	80.6378	-26.5287
7	Non-responder	No clinical benefit	Yes	20417	24833	42708	4416	22291	17875	0.0850335	0.320506	0.235473	21.629	109.179	71.9808
10	Non-responder	No clinical benefit	Yes	141111	162281		21170			0.0607064			15.0024
14	Non-responder	No clinical benefit	Yes	116	317	535	201	419	218	0.434241	0.660979	0.226738	173.276	361.207	68.7697
16	Non-responder	No clinical benefit	Yes	90278	517917	187500	427639	97222	-330417	0.758674	0.317417	-0.441257	473.691	107.692	-63.7973
21	Non-responder	No clinical benefit	Yes	20000	23125	27500	3125	7500	4375	0.0630488	0.138297	0.075248	15.625	37.5	18.9189
22	Non-responder	No clinical benefit	Yes	731250	133974	176389	-597276	-554861	42415	-0.737043	-0.617593	0.11945	-81.6788	-75.8784	31.6591
23	Non-responder	No clinical benefit	Yes	170052	193333	202151	23281	32099	8818	0.0557239	0.0750937	0.0193698	13.6905	18.876	4.56104
25	Non-responder	No clinical benefit	Yes	4651	7175	7804	2524	3153	629	0.188243	0.224733	0.0364905	54.2679	67.7919	8.76655
27	Non-responder	No clinical benefit	No													Excluded from ctDNA comparisons: no ctdna samples
32	Non-responder	No clinical benefit	Yes	2000	3108	4153	1108	2153	1045	0.191374	0.317219	0.125846	55.4	107.65	33.6229
Notes
ctDNA = NavDx TTMV-HPV DNA score. Log10 fold change = log10((later + 1)/(earlier + 1)); 1 is added to every score so undetectable (0) results can be included.
Percent change is left blank when the earlier score is 0.
Change columns are blank for patients excluded from ctDNA comparisons (column D) and for intervals with a missing sample.
Group = response at the most recent RECIST 1.1 assessment (CR, PR or SD = Responder; PD = Non-responder). Column C gives the corresponding Huffman et al. clinical-benefit grouping

### Sheet: File 3
Responders vs non-responders: change in ctDNA score between timepoints
Raw change
Patient		Baseline to Cycle 2			Baseline to Cycle 3			Cycle 2 to Cycle 3				Mann-Whitney U (normal approximation, continuity-corrected, two-sided)
R	NR	R	NR	Rank (R)	R	NR	Rank (R)	R	NR	Rank (R)		Comparison	n (R)	n (NR)	Median (R)	Median (NR)	Rising (R)	Rising (NR)	Rank sum (R)	U	z	p-value	Label
1	4	-49809	34075	2	-51377		2	-1568		3		Baseline to Cycle 2	9	11	-122	3125	3	10	60	15	2.58311	0.00979151	**
12	5	-4095	1921	3	-4337	1062	3	-242	-859	5		Baseline to Cycle 3	9	9	-107	3153	2	8	61	16	2.11925	0.0340692	*
13	7	6228	4416	16	78889	22291	17	72661	17875	19		Cycle 2 to Cycle 3	10	9	-22	1045	4	7	80	25	1.59217	0.111347	n.s.
15	10	2	21170	8	21		9	19		9
19	14	7	201	9	-17	419	8	-24	218	7
20	16	-87	427639	7	-107	97222	6	-20	-330417	8
26	21		3125			7500			4375
28	22	-408	-597276	5	-503	-554861	5	-95	42415	6
29	23		23281			32099		41	8818	10.5
30	25	-534	2524	4	-3096	3153	4	-2562	629	2
31	32	-122	1108	6	-81	2153	7	41	1045	10.5
N		9	11		9	9		10	9
Log10 fold change
Patient		Baseline to Cycle 2			Baseline to Cycle 3			Cycle 2 to Cycle 3				Mann-Whitney U (normal approximation, continuity-corrected, two-sided)
R	NR	R	NR	Rank (R)	R	NR	Rank (R)	R	NR	Rank (R)		Comparison	n (R)	n (NR)	Median (R)	Median (NR)	Rising (R)	Rising (NR)	Rank sum (R)	U	z	p-value	Label
1	4	-0.797941	0.480866	2	-0.876883		3	-0.0789419		8		Baseline to Cycle 2	9	11	-0.354276	0.188243	3	10	56	11	2.887	0.00388933	**
12	5	-1.1754	0.390496	1	-1.9347	0.256662	1	-0.759297	-0.133834	1		Baseline to Cycle 3	9	9	-0.209065	0.256662	2	8	62	17	2.03095	0.0422601	*
13	7	0.0239179	0.0850335	8	0.234812	0.320506	12	0.210894	0.235473	15		Cycle 2 to Cycle 3	10	9	-0.109849	0.075248	4	7	91	36	0.694022	0.487668	n.s.
15	10	0.176091	0.0607064	14	0.79588		18	0.619789		19
19	14	0.052029	0.434241	9	-0.160579	0.660979	8	-0.212608	0.226738	4
20	16	-0.354276	0.758674	6	-0.502929	0.317417	5	-0.148653	-0.441257	5
26	21		0.0630488			0.138297			0.075248
28	22	-0.627171	-0.737043	4	-1.23618	-0.617593	2	-0.609009	0.11945	2
29	23		0.0557239			0.0750937		0.235351	0.0193698	17
30	25	-0.0243619	0.188243	7	-0.165118	0.224733	7	-0.140756	0.0364905	6
31	32	-0.372093	0.191374	5	-0.209065	0.317219	6	0.163029	0.125846	14
N		9	11		9	9		10	9
Percent change
Patient		Baseline to Cycle 2			Baseline to Cycle 3			Cycle 2 to Cycle 3				Mann-Whitney U (normal approximation, continuity-corrected, two-sided)
R	NR	R	NR	Rank (R)	R	NR	Rank (R)	R	NR	Rank (R)		Comparison	n (R)	n (NR)	Median (R)	Median (NR)	Rising (R)	Rising (NR)	Rank sum (R)	U	z	p-value	Label
1	4	-84.0772	202.61	2	-86.7239		3	-16.6225		8		Baseline to Cycle 2	9	11	-56.129	54.2679	3	10	58	13	2.73505	0.00623701	**
12	5	-93.344	145.862	1	-98.8603	80.6378	1	-82.8767	-26.5287	1		Baseline to Cycle 3	9	9	-38.3886	80.6378	2	8	62	17	2.03095	0.0422601	*
13	7	5.66182	21.629	8	71.7173	109.179	12	62.5159	71.9808	15		Cycle 2 to Cycle 3	10	9	-22.1539	18.9189	4	7	92	37	0.612372	0.540291	n.s.
15	10	66.6667	15.0024	16	700		18	380		19
19	14	12.963	173.276	9	-31.4815	361.207	8	-39.3443	68.7697	4
20	16	-56.129	473.691	6	-69.0323	107.692	5	-29.4118	-63.7973	5
26	21		15.625			37.5			18.9189
28	22	-76.5478	-81.6788	4	-94.3715	-75.8784	2	-76	31.6591	2
29	23		13.6905			18.876		73.2143	4.56104	18
30	25	-5.45566	54.2679	7	-31.6306	67.7919	7	-27.6853	8.76655	6
31	32	-57.8199	55.4	5	-38.3886	107.65	6	46.0674	33.6229	14
N		9	11		9	9		10	9
Baseline ctDNA score (Option A: patients undetectable at all timepoints excluded)
Patient		Baseline				Mann-Whitney U (normal approximation, continuity-corrected, two-sided)
R	NR	R	NR	Rank (R)		Comparison	n (R)	n (NR)	Median (R)	Median (NR)	Rising (R)	Rising (NR)	Rank sum (R)	U	z	p-value	Label
1	4	59242	16818	16		Baseline	10	11	2460	20000	–	–	87	32	1.5844	0.113102	n.s.
12	5	4387	1317	9
13	7	110000	20417	18
15	10	3	141111	1
19	14	54	116	2
20	16	155	90278	4
26	21	35046	20000	15
28	22	533	731250	6
29	23		170052
30	25	9788	4651	11
31	32	211	2000	5
N		10	11
Baseline ctDNA score (Option B: all patients with a baseline sample)
Patient		Baseline				Mann-Whitney U (normal approximation, continuity-corrected, two-sided)
R	NR	R	NR	Rank (R)		Comparison	n (R)	n (NR)	Median (R)	Median (NR)	Rising (R)	Rising (NR)	Rank sum (R)	U	z	p-value	Label
1	4	59242	16818	19		Baseline	13	11	211	20000	–	–	123	32	2.25953	0.0238507	*
11	5	0	1317	2
12	7	4387	20417	12
13	10	110000	141111	21
15	14	3	116	4
17	16	0	90278	2
19	21	54	20000	5
20	22	155	731250	7
24	23	0	170052	2
26	25	35046	4651	18
28	32	533	2000	9
30		9788		14
31		211		8
N		13	11

### Sheet: File 3b – Sensitivity
Sensitivity: clinical benefit (CR, PR or SD ≥ 6 months; Huffman et al.) vs no clinical benefit
Log10 fold change
Patient		Baseline to Cycle 2			Baseline to Cycle 3			Cycle 2 to Cycle 3				Mann-Whitney U (normal approximation, continuity-corrected, two-sided)
CB	NCB	CB	NCB	Rank (CB)	CB	NCB	Rank (CB)	CB	NCB	Rank (CB)		Comparison	n (CB)	n (NCB)	Median (CB)	Median (NCB)	Rising (CB)	Rising (NCB)	Rank sum (CB)	U	z	p-value	Label
1	4	-0.797941	0.480866	2	-0.876883		3	-0.0789419		8		Baseline to Cycle 2	8	12	-0.363184	0.136638	3	10	49	13	2.66173	0.00777396	**
12	5	-1.1754	0.390496	1	-1.9347	0.256662	1	-0.759297	-0.133834	1		Baseline to Cycle 3	8	10	-0.355997	0.240697	2	8	55	19	1.82147	0.068535	n.s.
13	7	0.0239179	0.0850335	8	0.234812	0.320506	12	0.210894	0.235473	15		Cycle 2 to Cycle 3	8	11	-0.113797	0.075248	3	8	68	32	0.949581	0.342325	n.s.
15	10	0.176091	0.0607064	14	0.79588		18	0.619789		19
19	14	0.052029	0.434241	9	-0.160579	0.660979	8	-0.212608	0.226738	4
20	16	-0.354276	0.758674	6	-0.502929	0.317417	5	-0.148653	-0.441257	5
26	21		0.0630488			0.138297			0.075248
28	22	-0.627171	-0.737043	4	-1.23618	-0.617593	2	-0.609009	0.11945	2
31	23	-0.372093	0.0557239	5	-0.209065	0.0750937	6	0.163029	0.0193698	14
	25		0.188243			0.224733			0.0364905
	29								0.235351
	30		-0.0243619			-0.165118			-0.140756
	32		0.191374			0.317219			0.125846
N		8	12		8	10		8	11
Baseline ctDNA score
Patient		Baseline				Mann-Whitney U (normal approximation, continuity-corrected, two-sided)
CB	NCB	CB	NCB	Rank (CB)		Comparison	n (CB)	n (NCB)	Median (CB)	Median (NCB)	Rising (CB)	Rising (NCB)	Rank sum (CB)	U	z	p-value	Label
1	4	59242	16818	16		Baseline	9	12	533	18409	–	–	76	31	1.59901	0.109819	n.s.
12	5	4387	1317	9
13	7	110000	20417	18
15	10	3	141111	1
19	14	54	116	2
20	16	155	90278	4
26	21	35046	20000	15
28	22	533	731250	6
31	23	211	170052	5
	25		4651
	29
	30		9788
	32		2000
N		9	12

### Sheet: File 4
Measure	Comparison	n_R	n_NR	Median_R	Median_NR	Rising_R	Rising_NR	p_value	Label
Log10 fold change	Baseline to Cycle 2	9	11	-0.354276	0.188243	3	10	0.00388933	**
Log10 fold change	Baseline to Cycle 3	9	9	-0.209065	0.256662	2	8	0.0422601	*
Log10 fold change	Cycle 2 to Cycle 3	10	9	-0.109849	0.075248	4	7	0.487668	n.s.

### Sheet: File 5
Measure	Comparison	n_R	n_NR	Median_R	Median_NR	Rising_R	Rising_NR	p_value	Label
Raw change	Baseline to Cycle 2	9	11	-122	3125	3	10	0.00979151	**
Raw change	Baseline to Cycle 3	9	9	-107	3153	2	8	0.0340692	*
Raw change	Cycle 2 to Cycle 3	10	9	-22	1045	4	7	0.111347	n.s.
Log10 fold change	Baseline to Cycle 2	9	11	-0.354276	0.188243	3	10	0.00388933	**
Log10 fold change	Baseline to Cycle 3	9	9	-0.209065	0.256662	2	8	0.0422601	*
Log10 fold change	Cycle 2 to Cycle 3	10	9	-0.109849	0.075248	4	7	0.487668	n.s.
Percent change	Baseline to Cycle 2	9	11	-56.129	54.2679	3	10	0.00623701	**
Percent change	Baseline to Cycle 3	9	9	-38.3886	80.6378	2	8	0.0422601	*
Percent change	Cycle 2 to Cycle 3	10	9	-22.1539	18.9189	4	7	0.540291	n.s.
Baseline ctDNA score (Option A: patients undetectable at all timepoints excluded)	Baseline	10	11	2460	20000	–	–	0.113102	n.s.
Baseline ctDNA score (Option B: all patients with a baseline sample)	Baseline	13	11	211	20000	–	–	0.0238507	*

### Sheet: File 6
Parameter statistics, responders vs non-responders (fitted patients only)		Parameter statistics (fitted patients only)
Parameter	Rate	n_R	n_NR	Median_R	Median_NR	p_value	Label
q	Shed Rate	10	11	9312	22690	0.1927	n.s.
b	Proliferation Rate	10	11	0.06978	0.102	0.0028	**

### Sheet: S3
Structure 1 Parameter distributions between groups
Parameter	State	Overall CV	p_value	Label
b	patient-specific	0.52	0.01	*
gamma_0	patient-specific	1.5		n.s.
epsilon	uniform	0		n.s.
delta	patient-specific	1.08		n.s.
q	patient-specific	2.66		n.s.
d	uniform	0		n.s.

### Sheet: S4
Structure 2 Parameter distributions between groups
Parameter	State	Overall CV	p_value	Label
b	patient-specific	0.23	0.01	*
gamma_0	patient-specific	1.41		n.s.
epsilon	uniform	0		n.s.
delta	uniform	0		n.s.
q	patient-specific	2.73		n.s.
d	uniform	0		n.s.

### Sheet: S5
Structure 3 Parameter distributions between groups
Parameter	State	Overall CV	p_value	Label
b	patient-specific	0.22	0.003	**
gamma_0	uniform	0		n.s.
epsilon	uniform	0		n.s.
delta	uniform	0		n.s.
q	patient-specific	0		n.s.
d	uniform	0		n.s.
